# Genome-wide CRISPR screens reveal multitiered mechanisms through which mTORC1 senses mitochondrial dysfunction

**DOI:** 10.1101/2020.10.22.351361

**Authors:** Kendall J. Condon, Jose M. Orozco, Charles H. Adelmann, Jessica B. Spinelli, Pim W. van der Helm, Justin M. Roberts, Tenzin Kunchok, David M. Sabatini

**Affiliations:** Whitehead Institute for Biomedical Research and Massachusetts Institute of Technology, Department of Biology, 455 Main Street, Cambridge, Massachusetts 02142, USA; Howard Hughes Medical Institute, Department of Biology, Massachusetts Institute of Technology, Cambridge, Massachusetts 02139, USA; Koch Institute for Integrative Cancer Research and Massachusetts Institute of Technology, Department of Biology, 77 Massachusetts Avenue, Cambridge, Massachusetts 02139, USA; Broad Institute of Harvard and Massachusetts Institute of Technology, 415 Main Street, Cambridge, Massachusetts 02142, USA

## Abstract

In mammalian cells, nutrients and growth factors signal through an array of upstream proteins to regulate the mTORC1 growth control pathway. Because the full complement of these proteins has not been systematically identified, we developed a FACS-based CRISPR-Cas9 genetic screening strategy to pinpoint genes that regulate mTORC1 activity. Along with almost all known positive components of the mTORC1 pathway, we identified many new genes that impact mTORC1 activity, including *DCAF7, CSNK2B, SRSF2, IRS4, CCDC43*, and *HSD17B10*. Using the genome-wide screening data, we generated a focused sublibrary containing single guide RNAs (sgRNAs) targeting hundreds of genes and carried out epistasis screens in cells lacking nutrient- and stress-responsive mTORC1 modulators, including GATOR1, AMPK, GCN2, and ATF4. From these data, we pinpointed mitochondrial function as a particularly important input into mTORC1 signaling. While it is well appreciated that mitochondria signal to mTORC1, the mechanisms are not completely clear. We find that the kinases AMPK and HRI signal, with varying kinetics, mitochondrial distress to mTORC1, and that HRI acts through the ATF4-dependent upregulation of both Sestrin2 and Redd1. Loss of both AMPK and HRI is sufficient to make mTORC1 largely resistant to mitochondrial dysfunction. Taken together, our data reveal a catalog of genes that impact the mTORC1 pathway and clarify the multifaceted ways in which mTORC1 senses mitochondrial dysfunction.
