## Supplemental Table 1 for "Genome-wide CRISPR screens reveal multitiered mechanisms through which mTORC1 senses mitochondrial dysfunction"

### Sheet: Supplemental table 1  sgRNAs
primer	sequence
sgAAVS1	GGGGCCACTAGGGACAGGAT
sgMTOR	GTGTTGCAGAGACTTGATGG
sgDCAF7	TCTACAAGTATGAAGCGCCC
sgCSNK2B	GGGGCAGTAGAGCTTCACCA
sgIRS4	AGGGTGATCACGCGCCGCGG
sgCCDC43	CAAGGAGATTGTGGAACGA
sgSRSF2	TCATACCCTCCACATCGGGA
sgSRSF7	GGTAACCTGGGAACTGGCGC
sgHSD17B10	GGGAGCCAGATCCCGAGCAA
sgGCN2	GAACTGGCCAAGAAACACTG
sgAMPKa1	GAAGATCGGCCACTACATTC
sgAMPKa2	GAAGATCGGACACTACGTGC
sgDDIT4	GGAGTTCGGGGCAAGGACG
sgHRI	CGCGAAGAGGAGGGCGACG
sgSESN2	GACTACCTGCGGTTCGCCC
sgNPRL3	GCTGCACTCACCATCAGCCA
sgATF4	TCTCTTAGATGATTACCTGG

### Sheet: Supplmental Fig. 1 OCRs
DMSO	Piericidin	Oligomycin	Antimycin			Piericidin	Oligomycin	Antimycin
147.388	16.1083	41.39	21.9409		p-value	2.26158e-05	0.00199418	1.49082e-05
109.479	23.5358	66.4416	20.3733
116.548	24.6406	80.2962	18.3423
129.2	28.3586	70.1655	19.1837

### Sheet: Supplemental Fig. 4 AA levels
	dmso	0.5	1	2	4	6		DMSO compared to:	0.5	1	2	4	6
alanine	0.971577	1.66789	1.8677	1.66453	1.45163	1.29714		pvalues	0.0803174	0.190457	0.0408411	0.190508	0.163222
	0.816855	1.26035	1.09801	1.30979	1.24258	1.12004
	1.21157	1.29001	1.2647	1.41616	1.06372	1.22684									0.000625
arginine	1.08522	1.1248	0.853847	1.17889	1.14807	1.24951			0.980394	0.0800896	0.0859248	0.280388	0.0407123
	0.981777	0.873277	0.734901	1.35614	0.996652	1.17326
	0.933004	0.995231	0.919687	1.08542	1.09078	1.11254
asparagine	1.03584	0.793083	0.846773	1.10383	1.33489	1.45847			0.160336	0.0199029	0.0805721	0.00934358	0.000346763
	0.927667	0.892094	0.827768	1.13933	1.22937	1.47526
	1.03649	0.979675	0.881483	1.058	1.20159	1.53673
aspartate	1.02244	0.537993	0.462574	0.596946	0.857452	1.00955			5.90487e-05	2.91782e-05	3.52634e-05	0.00720356	0.435661
	0.960355	0.48326	0.41726	0.588694	0.734371	0.979396
	1.0172	0.538429	0.470696	0.582905	0.789964	0.934399
glutamate	1.04798	1.15939	1.18655	1.47202	1.29033	0.961505			0.134154	0.0493866	0.000455407	0.108269	0.290771
	0.914781	1.02414	1.08785	1.463	1.0805	0.96071
	1.03724	1.19753	1.23613	1.4437	1.11195	0.90995
histidine	1.05969	1.10732	1.79126	1.22638	1.35867	1.43276			0.218508	0.37968	0.00348858	0.00562571	0.00466753
	0.968839	1.00806	0.926718	1.31765	1.20672	1.43612
	0.971473	1.06606	1.07649	1.23274	1.30677	1.25834
isoleucine	1.04967	1.13036	0.985323	1.35155	1.35426	1.39844			0.357764	0.495969	0.0159389	0.0256073	0.000454758
	0.967399	0.95545	0.85068	1.34168	1.12548	1.35598
	0.982927	1.09963	1.03029	1.15068	1.25908	1.32006
leucine	1.0452	1.23718	1.03296	1.16928	1.36315	1.71211			0.700389	0.855972	0.00595179	0.0215229	0.000537298
	0.972899	0.875569	0.898782	1.27599	1.13969	1.65735
	0.981896	1.02063	1.03862	1.1907	1.2489	1.51773
lysine	1.08818	1.06384	0.799925	1.19983	1.18106	1.40426			0.633646	0.0693011	0.0763784	0.308438	0.0109755
	0.99088	0.810782	0.67055	1.48171	0.975889	1.28755
	0.920938	0.987445	0.907996	1.14209	1.11397	1.23794
methionine	1.04106	1.05476	0.956145	1.23398	1.32367	1.37238			0.92014	0.405831	0.0055854	0.0160009	0.000272418
	0.985989	0.915513	0.883208	1.29933	1.14062	1.35959
	0.97295	1.0456	1.02948	1.16868	1.22068	1.30763
phenylalanine	1.05977	1.06113	0.961698	1.1767	1.27502	1.35665			0.837062	0.410461	0.0185602	0.0256768	0.00112463
	0.976656	0.906806	0.871013	1.28596	1.10965	1.31728
	0.963569	0.996561	1.02117	1.14286	1.20355	1.2767
proline	1.03994	0.617497	0.526222	0.762705	0.963379	1.08563			0.00130969	0.000324181	0.00236033	0.101923	0.207465
	0.943569	0.669689	0.551823	0.799631	0.888579	1.0591
	1.01649	0.719211	0.609144	0.794582	0.917927	1.01535
serine	0.993969	0.991368	1.14505	1.38335	1.839	2.10744			0.408754	0.723739	0.000170081	0.0375245	0.00149169
	0.987517	1.27369	0.860865	1.4901	1.27129	1.99409
	1.01851	0.994911	1.09422	1.44127	1.4395	1.70365
threonine	1.02791	0.88229	0.986319	1.20272	1.5421	1.80211			0.108091	0.438804	0.000605144	0.00127973	0.00265258
	0.982344	0.837936	0.932816	1.24337	1.3578	1.65743
	0.98975	0.988966	1.0111	1.18902	1.43706	1.47136
tyrosine	1.05834	1.05409	0.921732	1.16253	1.24777	1.28793			0.833865	0.262874	0.0190303	0.0594337	0.00183601
	0.98567	0.91894	0.837566	1.2459	1.06347	1.25463
	0.955993	1.06449	1.01146	1.12563	1.16998	1.22796
valine	1.01621	0.951434	1.07021	1.12317	1.34831	1.37615			0.526808	0.115049	0.00550482	0.0314597	8.2382e-05
	0.960516	1.00359	1.01917	1.17806	1.18142	1.42663
	1.02327	1.22194	1.06501	1.20313	1.13343	1.40375
