## Supplemental Table 3 for "Genome-wide CRISPR screens reveal multitiered mechanisms through which mTORC1 senses mitochondrial dysfunction"

### Sheet: Fig. 4 5 western quantification
	WT			AMPK DKO			p-value
DMSO	0.543956	0.942056	0.915565	0.53694	0.747938	0.815553	0.548774
.5 hr	0.320448	0.280374	0.402126	0.640836	0.997887	0.732351	0.0156165
1 hr	0.620763	0.693457	0.876868	0.7754	0.789382	0.835972	0.422902
2 hr	0.550422	0.594956	0.81289	0.436082	0.565211	0.659079	0.392529
4 hr	0.20654	0.179112	0.261642	0.189714	0.276406	0.418859	0.327394
6 hr	0.0996927	0.100528	0.144364	0.0881902	0.143142	0.286015	0.397011
	WT			ATF4 KO
DMSO	0.535567	0.777061	0.843778	0.756385	0.601365	0.868239	0.857851
.5 hr	0.402224	0.208538	0.329045	0.959302	0.524029	0.652869	0.0473286
1 hr	0.755446	0.576126	0.802345	1.10642	0.694679	1.13329	0.166098
2 hr	0.681104	0.513734	0.751853	1.0972	0.658283	1.18159	0.135442
4 hr	0.212476	0.160305	0.316673	0.790625	0.640608	0.946456	0.0048238
6 hr	0.0981747	0.0762707	0.164352	0.628974	0.675941	0.690153	6.86394e-05
	WT			Sestrin2 & Redd1 DKO
DMSO	0.654106	0.488227	1.11001	0.919841	0.989919	1.03379	0.289408
.5 hr	0.445635	0.393556	0.580966	0.710926	0.8823	0.573149	0.0777215
1 hr	0.800523	0.69894	0.737135	0.86671	0.971185	0.847336	0.0369199
2 hr	0.604984	0.687989	0.718373	0.972747	1.2184	1.00827	0.00913571
4 hr	0.232083	0.228717	0.336783	0.92091	1.04401	0.903521	0.000261076
6 hr	0.150393	0.0916601	0.131522	1.02484	1.00481	0.863236	9.78282e-05
	WT			HRI KO
DMSO	1.07648	0.779152	0.785486	0.916315	0.739447	0.721363	0.490779
.5 hr	0.779929	0.452331	0.601291	0.428239	0.172202	0.351017	0.0724737
1 hr	1.19713	0.92004	0.94045	0.816619	0.438572	0.604806	0.0474062
2 hr	1.05171	1.00293	0.633154	0.825412	0.461799	0.666623	0.221124
4 hr	0.487029	0.229555	0.241565	0.654859	0.394258	0.648723	0.109202
6 hr	0.242085	0.117404	0.12821	0.569313	0.345516	0.699208	0.0275107
	WT			AMPK DKO & HRI KO
DMSO	1.41054	1.00861	1.04374	1.77806	1.72666	1.46685	0.0351461
.5 hr	1.05408	0.942206	0.732846	2.21489	2.07058	1.60911	0.00681909
1 hr	1.52713	1.57264	0.991776	2.09083	2.01124	1.47959	0.136975
2 hr	1.32371	1.17226	0.974677	2.07293	1.88916	1.61886	0.0133264
4 hr	0.598786	0.216794	0.579798	1.9908	1.78801	1.63976	0.00112492
6 hr	0.297965	0.1328	0.345026	1.82341	1.50527	1.27613	0.00173083

### Sheet: Fig 4 5 Relative AMP levels
AMP levels
	WT			AMPK DKO
dmso	1.32276	1.15006	0.527175	1.21816	1.16835	0.613486
.5 hr	2.03694	1.75526	2.46992	2.17445	2.43255	1.96171
1 hr	1.88426	1.81992	2.31457	2.16915	2.29749	1.94001
2 hr	1.20127	1.36985	1.43038	1.39661	1.86729	1.56931
4 hr	1.13918	1.3185	1.19881	1.48535	1.59876	1.56592
6 hr	1.0336	1.21706	1.10921	1.2467	1.46112	0.887066
	WT			ATF4 KO
dmso	1.09129	0.99577	0.91294	0.988122	0.832404	1.17947
.5 hr	1.59519	1.19965	1.68126	1.22824	1.5051	1.56114
1 hr	1.21435	1.40388	1.4544	2.03641	1.30982	1.66994
2 hr	1.47636	1.44467	1.30255	1.14039	1.2998	1.42358
4 hr	1.19648	1.19453	1.19037	0.843758	0.721347	0.918335
6 hr	1.04619	1.0255	1.04184	1.12381	1.22363	1.2751
	WT			HRI KO
dmso	1.04285	1.08241	0.874742	0.942932	1.09115	0.965917
.5 hr	2.21196	1.76365	2.05287	3.95559	3.79165	2.66942
1 hr	2.05684	2.19905	1.88934	2.30751	2.5493	2.17326
2 hr	1.59293	1.76909	1.44849	2.3034	2.53924	2.33924
4 hr	1.65612	1.94386	1.55704	2.29476	2.13684	1.8834
6 hr	0.806616	1.06984	1.15597	1.85121	2.04914	1.94908
